# Environmental selection and epistasis in an empirical phenotype-environment-fitness landscape

**DOI:** 10.1101/2021.04.14.439889

**Authors:** J.Z. Chen, D.M. Fowler, N. Tokuriki

## Abstract

Fitness landscapes, mappings of genotype/phenotype to their effects on fitness, are invaluable concepts in evolutionary biochemistry. Though widely discussed, measurements of phenotype-fitness landscapes in proteins remain scarce. Here, we quantify all single mutational effects on fitness and phenotype of VIM-2 β-lactamase across a 64-fold range of ampicillin concentrations. We then construct a phenotype-fitness landscape that takes variations in environmental selection pressure into account. We found that a simple, empirical landscape accurately models the ~39,000 mutational data points, suggesting the evolution of VIM-2 can be predicted based on the selection environment. Our landscape provides new quantitative knowledge on the evolution of the β-lactamases and proteins in general, particularly their evolutionary dynamics under sub-inhibitory antibiotic concentrations, as well as the mechanisms and environmental dependence of nonspecific epistasis.

**One Sentence Summary:** An empirical fitness landscape discloses the environmental dependence of mutational effects in VIM-2 β-lactamase.
