## Supplementary material for "Environmental selection and epistasis in an empirical phenotype-environment-fitness landscape": Data S1-S3: Data S3.xlsx

### Sheet: SF1C Single variant EC50
Data S3. EC50 of VIM-2 variants measured individually.
variant position	variant residue	variant codon	WT residue	identity	log2( EC50 in ug/mL )
5	C	TGC	L	var	8
5	C	TGT	L	var	7.95478
5	G	GGT	L	var	8
5	S	AGT	L	var	8
5	V	GTC	L	var	8
16	E	GAG	I	var	7.16204
16	F	TTC	I	var	6.26634
16	K	AAA	I	var	8
16	L	CTG	I	var	6.77564
16	R	CGT	I	var	6.95715
16	W	TGG	I	var	8
42	A	GCC	G	var	3.88275
42	G	GGA	G	syn	7.47948
42	G	GGT	G	syn	7.48172
42	R	CGA	G	var	3.89999
42	V	GTC	G	var	2
42	W	TGG	G	var	3.84408
73	G	GGG	I	var	2
73	G	GGT	I	var	2
73	G	GGA	I	var	2
73	H	CAT	I	var	2
73	L	CTG	I	var	7.05625
73	M	ATG	I	var	4.41458
73	R	AGA	I	var	2
73	V	GTC	I	var	7.52544
96	G	GGG	L	var	2
96	G	GGG	L	var	2
96	G	GGG	L	var	2
96	G	GGC	L	var	2
96	S	TCG	L	var	2
153	G	GGT	H	var	4.52628
153	P	CCA	H	var	2
153	R	AGG	H	var	5.34592
153	R	CGA	H	var	4.52799
153	W	TGG	H	var	7.32871
153	W	CCA	H	var	2
162	E	GAG	G	var	4.22142
162	R	CGG	G	var	3.56046
162	R	AGG	G	var	3.61712
162	R	AGG	G	var	3.85763
162	R	CGC	G	var	3.92066
162	S	TCA	G	var	3.95794
162	S	TCG	G	var	3.93964
162	Y	TAT	G	var	3.84764
173	*	TAG	F	stop	2
173	E	GAG	F	var	2
173	G	GGT	F	var	2
173	G	GGG	F	var	2
173	G	GGT	F	var	2
173	K	AAG	F	var	2
173	N	AAT	F	var	2
173	W	TGG	F	var	2
201	*	TAA	Y	stop	2
201	G	GGC	Y	var	2.51027
201	R	CGC	Y	var	3.6298
201	R	AGG	Y	var	4.1429
201	V	GTA	Y	var	8
209	D	GAC	G	var	7.00681
209	L	TTG	G	var	5.2643
209	R	AGA	G	var	4.68789
209	R	CGC	G	var	4.59158
209	R	AGA	G	var	4.51626
209	T	ACG	G	var	5.72264
251	A	GCC	H	var	3.26349
251	G	GGC	H	var	2
251	G	GGG	H	var	2.2801
251	G	GGG	H	var	2.47007
251	R	AGA	H	var	2
251	R	CGA	H	var	2.46023
251	R	CGG	H	var	2
